# Identification of risk variants and characterization of the polygenic architecture of disruptive behavior disorders in the context of ADHD

**DOI:** 10.1101/791160

**Authors:** Ditte Demontis, Raymond Walters, Veera M. Rajagopal, Irwin D. Waldman, Jakob Grove, Thomas D. Als, Søren Dalsgaard, Marta Ribases, Jonas Grauholm, Marie Bækvad-Hansen, Thomas Werge, Merete Nordentoft, Ole Mors, Preben Bo Mortensen, ADHD Working Group of the Psychiatric Genomics Consortium (PGC), Bru Cormand, David M. Hougaard, Benjamin M. Neale, Barbara Franke, Stephen V. Faraone, Anders D. Børglum

## Abstract

Attention-Deficit/Hyperactivity Disorder (ADHD) is a childhood psychiatric disorder often comorbid with disruptive behavior disorders (DBDs). ADHD comorbid with DBDs (ADHD+DBDs) is a complex phenotype with a risk component that can be attributed to common genetic variants. Here we report a large GWAS meta-analysis of ADHD+DBDs based on seven cohorts in total including 3,802 cases and 31,305 controls. Three genome-wide significant loci were identified on chromosomes 1, 7, and 11. A GWAS meta-analysis including a Chinese cohort supported the locus on chromosome 11 to be a strong risk locus for ADHD+DBDs across European and Chinese ancestries (rs7118422, P=3.15×10^-10^, OR=1.17). This locus was not associated with ADHD without DBDs in a secondary GWAS of 13,583 ADHD cases and 22,314 controls, suggesting that the locus is a specific risk locus for the comorbid phenotype.

We found a higher SNP heritability for ADHD+DBDs (h^2^_SNP_ =0.34) when compared to ADHD without DBDs (h^2^_SNP_ =0.20). Genetic correlations of ADHD+DBDs with aggressive (r_g_ =0.81) and anti-social behaviors (r_g_=0.82) were high, and polygenic risk score analyses revealed a significant increased burden of variants associated with ADHD and aggression in individuals with ADHD+DBDs compared to ADHD without DBDs. Our results suggests that ADHD+DBDs represent a more severe phenotype with respect to the genetic risk load than ADHD without DBDs, in line with previous studies, and that the risk load to some extent can be explained by variants associated with aggressive behavior.
