## Supplementary tables for "Identification of risk variants and characterization of the polygenic architecture of disruptive behavior disorders in the context of ADHD"

### Sheet: Supp Table 1
Supplementary Table 1. Distribution DBDs over ICD-10 codes among cases with ADHD+DBDs in the iPSYCH cohort
Code	Name	#cases
F90.1	Hyperkinetic conduct disorder	1476
F90.0+F91.0	ADHD + Conduct disorder confined to the family context	99
F90.0+F91.1	ADHD + Unsocialized conduct disorder	105
F90.0+F91.2	ADHD + Socialized conduct disorder	43
F90.0+F91.3	ADHD + Oppositional defiant disorder	189
F90.0+F91.8	ADHD + Other conduct disorders	45
F90.0+F91.9	ADHD + Conduct disorder, unspecified	301
Note numbers does not sum to the total number of unique cases, since some individuls occur in more than one category if they have recived more than one diagnosis

### Sheet: Supp Table 2
Supplementary Table 2. Cohorts from iPSYCH and the Psychaitric Genomics Consortium (PGC) included in the GWAS meta-analysis of ADHD+DBDs. "*"Cohort included in the generalization GWAS meta-analysis, performed to evalaute cross etnicity associations with ADHD+DBDs in europeans and individuals with Chinese ancestry
Cohort	Cases	Controls	Design	Ancestry	Diagnostic tool	Genotyping array	Literature	Approval authorities
iPYCH	2155	22664	Case-Control	European	ICD-10 diagnosis criteria	PsychChip, Illumina	Demontis & Walters et al. Discovery of the first genome-wide significant risk loci for attention deficit/hyperactivity disorder. Nature genetics, doi:10.1038/s41588-018-0269-7 (2018).	The study was approved by the Danish Data Protection Agency and the Scientific Ethics Committee in Denmark
PGC cohorts
Cardiff, UK	384	5081	Case-Control	European	Child and Adolescent Psychiatric Assessment (CAPA) Parent Version	Illumina 660K (cases) & Illumina 1.2M (controls)	Stergiakouli, E. et al. Investigating the contribution of common genetic variants to the risk and pathogenesis of ADHD. Am J Psychiatry 169, 186-194, doi:10.1176/appi.ajp.2011.11040551 (2012).	The study was approved by the local research ethics committees at each site.
CHOP, USA	109	262	Trios	European	K-SADS (Schedule for Affective Disorders and Schizophrenia for School-Age Children; Epidemiologic Version)	Illumina 550K	Elia, J. et al. Rare structural variants found in attention-deficit hyperactivity disorder are preferentially associated with neurodevelopmental genes. Molecular psychiatry 15, 637-646, doi:10.1038/mp.2009.57 (2010) Neale, B. M. et al. Meta-analysis of genome-wide association studies of attention-deficit/hyperactivity disorder. Journal of the American Academy of Child and Adolescent Psychiatry 49…	The study was approved by the the Children's Hospital of Philadelphia Institutional Review Board.
IMAGE-I	356	700	Trios	European	Parental Account of Childhood Symptom (PACS)	Perlegen 600K	Neale, B. M. et al. Genome-wide association scan of attention deficit hyperactivity disorder. American journal of medical genetics. Part B, Neuropsychiatric genetics : the official publication of the International Society of Psychiatric Genetics 147B, 1337-1344, doi:10.1002/ajmg.b.30866 (2008). Neale, B. M. et al. Meta-analysis of genome-wide association studies of attention-deficit/hyperactivity…	The study was approved by the Institutional Review Board (IRB) or Ethical Committee at each site
IMAGE-II	265	1755	Case-Control	European	Kiddie-Sads-PL-German Version or Kinder-DIPS interveiw and DSM-IV diagnosis criteria	Affymetrix 5.0 & Affymetrix 6.0	Neale, B. M. et al. Meta-analysis of genome-wide association studies of attention-deficit/hyperactivity disorder. Journal of the American Academy of Child and Adolescent Psychiatry 49, 884-897, doi:10.1016/j.jaac.2010.06.008 (2010)	The study was approved by the Institutional Review Board (IRB) or Ethical Committee at each site.
Barcelona, Spain	100	425	Case-Control	European	DSM-IV diagnosis criteria	Illumina Omni1-Quad	Ribases, M. et al. E. Molecular psychiatry 14, 71-85, doi:10.1038/sj.mp.4002100 (2009). Sanchez-Mora, C. et al. . Neuropsychopharmacology 40, 915-926, doi:10.1038/npp.2014.267 (2015).	The study was approved by the relevant ethics committee.
Yale-Penn	433	418	Case-Control	European	DSM-IV diagnosis criteria	Illumina HumanOmni1- Quad & Illumina Infinium Human Core Exome	Gelernter, J. et al. Genome-wide association study of alcohol dependence:significant findings in African- and European-Americans including novel risk loci. Molecular psychiatry 19, 41-49, doi:10.1038/mp.2013.145 (2014). Gelernter, J. et al. Genome-wide association study of opioid dependence: multiple associations mapped to calcium and potassium pathways. Biological psychiatry 76, 66-74, doi:10.10…	The study was approved by the relevant institutional review boards.
Beijing, China*	406	917	Case-Control	Han-Chinese	Chinese version of the Clinical Diagnostic Interview Scale	Affymetrix 6.0	Yang, L. et al. Polygenic transmission and complex neuro developmental network for attention deficit hyperactivity disorder: genome-wide association study of both common and rare variants. Am J Med Genet B Neuropsychiatr Genet 162B, 419-430, doi:10.1002/ajmg.b.32169 (2013)	The study was approved by the Institutional Review Board of the Peking University Health Science Center

### Sheet: Supp Table 3
Supplementary Table 3. mtCOJO results for the GWAS meta-analysis of ADHD+DBDs
Results from mtCOJO analysis which adjust the association P-values from the GWAS meta-analysis of ADHD+DBDs for the effect of ADHD using variants associated with ADHD without DBDs. P-value thresholds for inclusion of variants from the GWAS of ADHD without DBDs (P-thres) are given together with the number of variants used for the estimation of the effect of ADHD without DBDs (N-snps). The original…
	Chromosome	A1	A2	P-thres	N-snps	OR	P	OR_corrected	P_corrected
rs7118422	11	T	C	5x10-8	7	1.16	8.97x10-9	1.14	1.43x10-6
rs549845	1	G	A	5x10-8	7	1.17	2.38x10-8	1.08	9.38x10-3
rs11982272	7	T	C	5x10-8	7	1.20	4.39x10-8	1.14	3.91x10-4

### Sheet: Supp Table 4
Supplementary Table 4. Genes with association P-value<1x10-5 identified by MAGMA analysis of the results from the GWAS meta-analysis of ADHD+DBDs. Genes marked in bold are significant after Bonferroni correction. Chromosome (CHR), number of SNPs in the genes (N SNPS) and number of relevant parameters used in the model (N PARAM), two-sided association P-values (P) are shown.
GENE	SYMBOL	CHR	START	STOP	NSNPS	NPARAM	ZSTAT	P
ENSG00000126091	ST3GAL3	1	44171495	44396831	575	21	4.9407	3.8923e-07
ENSG00000196782	MAML3	4	140637907	141075338	975	78	4.8962	4.8842e-07
ENSG00000066135	KDM4A	1	44115829	44171186	85	11	4.7332	1.1052e-06
ENSG00000167325	RRM1	11	4115937	4160106	139	12	4.7255	1.1477e-06
ENSG00000142949	PTPRF	1	43990858	44089343	252	13	4.7026	1.2842e-06
ENSG00000167323	STIM1	11	3875757	4114439	623	23	4.6178	1.939e-06
ENSG00000269545	CTD-3138B18.4	19	58740831	58798173	220	19	4.4065	5.2535e-06
ENSG00000198131	ZNF544	19	58739960	58788815	185	17	4.3395	7.1408e-06
ENSG00000087299	L2HGDH	14	50704281	50779266	189	14	4.33	7.4552e-06
ENSG00000243725	TTC4	1	55181495	55208330	170	4	4.2372	1.1314e-05
ENSG00000105656	ELL	19	18553473	18632937	185	9	4.1646	1.5596e-05
ENSG00000114861	FOXP1	3	71003844	71633140	1366	107	4.1279	1.8304e-05
ENSG00000002822	MAD1L1	7	1855429	2272878	1949	34	4.0926	2.1329e-05
ENSG00000106078	COBL	7	51083909	51384515	656	38	4.0047	3.1048e-05
ENSG00000135905	DOCK10	2	225629807	225907162	799	44	3.9788	3.4625e-05
ENSG00000128573	FOXP2	7	113726382	114333827	948	45	3.9441	4.0048e-05
ENSG00000196141	SPATS2L	2	201170604	201346986	449	45	3.9228	4.3769e-05
ENSG00000138083	SIX3	2	45168902	45173216	18	6	3.8879	5.0564e-05
ENSG00000177875	C12orf68	12	48577366	48579709	6	2	3.8672	5.5039e-05
ENSG00000130511	SSBP4	19	18529674	18545372	26	5	3.8608	5.6504e-05
ENSG00000271723	MROH7-TTC4	1	55107459	55207981	423	36	3.8576	5.726e-05
ENSG00000117569	PTBP2	1	97187221	97289294	247	20	3.857	5.7393e-05
ENSG00000101152	DNAJC5	20	62526518	62567384	133	12	3.8422	6.0975e-05
ENSG00000120756	PLS1	3	142315229	142432506	301	17	3.8222	6.6127e-05
ENSG00000104714	ERICH1	8	564746	688106	753	36	3.816	6.7829e-05
ENSG00000145632	PLK2	5	57749809	57756087	25	5	3.8059	7.0657e-05
ENSG00000136531	SCN2A	2	166095912	166248818	451	34	3.7993	7.254e-05
ENSG00000142599	RERE	1	8412457	8877702	804	22	3.7492	8.8698e-05

### Sheet: Supp Table 5
Supplementary Table 5. Tissues and number of genes tested for association of the genetically regulated gene expression with ADHD+DBDs.
Tissue	number of genes tested	Significant genes	P-value	Z-score	SNPs in model	SNPs used
Amygdala	2363	None
Anterior cingulate cortex	3304	None
Caudate basal ganglia	4183	None
Cerebellar Hemisphere	4759	None
Cerebellum	6094	None
Cortex	4330	RAB3C (Chr 5)	4.90x10-7	5.03	5	5
Frontal cortex	3605	LEPRE1 (Chr1)	1.94x10-7	5.02	4	3
Hippocampus	2817	None
Hypothalamus	2836	None
Nucleus accumbens basal ganglia	3632	RRM1 (Chr 11)	4.41x10-7	-5.05	20	20
Putamen basal ganglia	3177	None
Substantia nigra	2042	None

### Sheet: Supp Table 6
Supplementary Table 6. SNP heritability of ADHD+DBDs, ADHD without DBDs (ADHDwoDBDs) and ADHD+DBDs within ADHD. Cohorts included, prevalence in the population and method (LD score regression or GCTA) is shown.
GWAS	Cohorts analysed	Cases	Controls	Prevalence	LD score regression	GCTA	Prevalence	LD score regression	GCTA
					h2liability (SE)	h2liability (SE)		h2liability (SE)	h2liability (SE)
ADHD+DBDs vs controls	iPSYCH + PGC	3802	31305	0.02	0.25 (0.03)	NA	0.01	0.21 (0.02)	NA
ADHD+DBDs vs controls	iPSYCH	2155	22664	0.02	0.34 (0.05)	0.24 (0.02)	0.01	0.29 (0.04)	0.21(0.02)
ADHDwoDBDs vs controls	iPSYCH	13583	22314	0.03	0.20 (0.02)	0.15 (0.01)	0.04	0.22 (0.02)	0.16(0.01)
ADHD+DBDSs vs ADHDwoDBDs	iPSYCH	1959	13,539*	0.2	NA	0.08 (0.04)	0.1	NA	0.07(0.03)
*The individuals used as "controls" have an ADHD diagnosis and no diagnosis of DBDs

### Sheet: Supp Table 7
Supplementary Table 7. Genetic correlation (rg) and its standard error (SE) estimated using LD score regression and summary statistics from the GWAS meta-analysis of ADHD+DBDs, GWAS of ADHD+DBDs only in iPSYCH and GWAS of ADHD without DBDs (ADHDwoDBDs). Two-sided P-values represents tests for the difference of the genetic correlations from zero. Correlations significant after Bonferroni correctio…
	EAGLE aggression*		BroadABC**
	(N = 18,988)		(N = 16,400)
GWAS	rg(SE)	P	rg(SE)	P
ADHD+DBDs (iPSYCH+PGC GWAS; 3802 cases and 31305 controls)	0.81 (0.24)	0.001	0.82(0.3)	0.007
ADHD+DBDs (iPSYCH; 2,155 cases and 22,664 controls)	0.85 (0.24)	5x10-4	0.92 (0.35)	9x10-3
ADHDwoDBDs (iPSYCH; 13,583 cases, 22314 controls)	0.74 (0.18)	4.58x10-5	0.56 (0.22)	0.01
* Pappa et al 2015. A genome-wide approach to children's aggressive behavior: The EAGLE consortium. American Journal of Medical Genetics part B doi:10.1002/ajmg.b.32333
** Tielbeek et al. 2017. Genome-Wide Association Studies of a Broad Spectrum of Antisocial Behavior. JAMA Psychiatry 74, 1242-1250, doi:10.1001/jamapsychiatry.2017.3069

### Sheet: Supp Table 8
Supplementary Table 8. Association of PRS for phenotypes related to personality, cognition, psychiatric disorders and reproduction with ADHD+DBDs compared to ADHD without DBDs. Association P-value of PRS with ADHD+DBDs (P-value). The P-value threshold in the discovery GWAS (Threshold), the beta, standard error (SE) and Z-score (Z) from logistic regression and odds ration (OR). Nagelkerke’s R2 (R2…
Phenotype	Category	Beta	SE	Z	P-value	OR	R2%	Threshold	N	Pubmed ID
Aggresion (EAGLE aggression)	Personality	0.12	0.02	4.8	1.5x10-6	1.1275	0.2	0.1	18988	26087016
Anit-social behaviour (BroadABC)	Personality	0.046	0.02	1.9	5.6x10-2	1.04707	0.04	0.1	16400	28979981
Agreeableness	Personality	-0.06	0.02	-2.61	8.0x10-3	0.941765	0.08	0.2	17375	21173776
Conscientiousness	Personality	0.04	0.02	1.71	8.0x10-2	1.04081	0.09	0.05	17375	21173776
Extraversion	Personality	0.03	0.02	1.27	2.0x10-1	1.03045	0.01	1x10-4	17375	21173776
Openness to experience	Personality	-0.04	0.02	-1.63	1.0x10-1	0.960789	0.03	0.2	17375	21173776
Neuroticism	Personality	0.04	0.02	1.89	5.0x10-2	1.04081	0.04	0.2	170911	27089181
Well-being	Personality	-0.04	0.02	-1.77	7.0x10-2	0.960789	0.03	1x10-6	298420	27089181
Depressive symptoms	Personality	0.06	0.02	2.85	4.0x10-3	1.06184	0.09	0.05	161460	27089181
ADHD	Psychiatric	0.19	0.03	5.42	5.9x10-8	1.20925	0.355	0.05	55374	30478444
Autism spectrum disorder	Psychiatric	-0.03	0.02	-1.49	1.3x10-1	0.970446	0.02	0.1	46350	30804558
Schizophrenia	Psychiatric	0.03	0.02	1.4	1.5x10-1	1.03045	0.02	1x10-3	150064	25056061
Major depressive disorder	Psychiatric	0.06	0.02	2.62	8.0x10-3	1.06184	0.08	1x10-3	461,134	22472876
Bipolar disorder	Psychiatric	0.03	0.02	1.56	1.1x10-1	1.03045	0.02	5x10-8	16731	21926972
Educational attainment	Cognition	-0.08	0.02	-3.3	8.0x10-4	0.923116	0.13	0.05	328917	27225129
College or university degree (UK Biobank)	Cognition	-0.07	0.02	-3.22	1.0x10-3	0.932394	0.1	0.5	111114	27046643
Reaction time (UK Biobank)	Cognition	0.05	0.02	2.11	3.0x10-2	1.05127	0.05	1x10-6	111483	27046643
Intelligence	Cognition	-0.07	0.02	-3	2.0x10-3	0.932394	0.1	1	78,308	28530673
Verbal-numerical reasoning (UK Biobank)	Cognition	-0.08	0.02	-3.26	1.0x10-3	0.923116	0.1	0.5	36035	27046643
Memory (UK Biobank)	Cognition	0.04	0.02	1.81	7.0x10-2	1.04081	0.03	0.2	112067	27046643
Age at first birth	Reproduction	-0.108	0.02	-4.4	8.4x10-6	0.897628	0.2	0.2	251,151	27798627
Number of children ever born	Reproduction	0.04	0.02	1.75	8.0x10-2	1.04081	0.03	1x10-6	343,072	27798627

### Sheet: Supp Table 9
Supplementary Table 9. Results for three genome-wide significant loci in the GWAS meta-analysis of ADHD+DBDs, and thier association P-values (P) odds ratio (OR) and standard error (SE) in case-only GWAS and GWAS of ADHD without DBDs
						ADHD+DBDs GWAS meta-analysis				ADHD+DBD vs. ADHD-only GWAS				ADHD without DBDs GWAS
						3,802 ADHD+DBDs cases and 31,305 controls				1,959 ADHD+DBDs cases vs 13,539 ADHD without DBDs				13,583 ADHD without DBDs cases and 22,314 controls
SNP	Chr	A1	A2		OR	SE	P		OR	SE	P		OR	SE	P
rs7118422	11	T	C		1.164	0.026	8.97x10-9		1.126	0.035	7.07x10-4		1.022	0.016	0.175
rs549845*	1	G	A		1.166	0.027	2.38x10-8		1.083	0.037	0.028		1.095	0.017	8x10-8
rs11982272	7	T	C		1.199	0.033	4.39x10-8		1.128	0.044	0.006		1.071	0.019	0.0004
*This locus is genome-wide significantly associated with ADHD without DBDs, however with another index variant (rs113551349, P=3.74x10-10, OR=0.89)
